# Generation and validation of an Acan-Cre mouse line to selectively label Class-B excitatory neurons of the cerebellar nuclei

**DOI:** 10.64898/2026.05.21.726923

**Authors:** Julian Cheron, Maggie Lowman, Manjari M-G Anant, Max Siauw, Justus M. Kebschull

## Abstract

The cerebellar nuclei form the main output structures of the cerebellum and are composed of a deeply conserved set of cell types. Two excitatory cell classes, Class-A and -B, are present in each cerebellar nucleus and mediate all excitatory output of the cerebellum. To provide genetic access to these cell types, here we identified *Acan* as a marker gene for Class-B cells and generated a knock-in Acan-P2A-Cre mouse line. We demonstrate that this Acan-Cre line selectively labels Class-B neurons in the cerebellar nuclei and validate its use in viral projection tracing. This new mouse line provides a valuable genetic tool to study cerebellar nuclei organization and function.
