## Supplemental Data S2 for "Generation and validation of an Acan-Cre mouse line to selectively label Class-B excitatory neurons of the cerebellar nuclei"

### Sheet: Padlock
Gene	Sequence
Acan	/5Phos/AACAGGTGGTCTGCAACGGTTGACTCGTCGGACTGTAGAACTCTCGTTGGATTTGAC
Acan	/5Phos/AACAGGGCTAGGTTGGTTGACCCAGATGGTCGGACTGTAGAACTCTCGTTGGATTTGAC
Acan	/5Phos/AACAGGCAGCTGGTAATTGCAGGGGAGTCGGACTGTAGAACTCTCGTTGGATTTGAC
Acan	/5Phos/AACAGGTTCTCACTCCAGGGAACTCGTGTCGGACTGTAGAACTCTCGTTGGATTTGAC
Acan	/5Phos/AACAGGAGTCCAGGGTGTAGCGTGTGGGTCGGACTGTAGAACTCTCGTTGGATTTGAC
Acan	/5Phos/AACAGGGTAGGTCCTGACTCCTGGGCGTCGGACTGTAGAACTCTCGTTGGATTTGAC
Acan	/5Phos/AACAGGGCGCCCGACGCCTCCCCAGGTCGGACTGTAGAACTCTCGTTGGATTTGAC
Acan	/5Phos/AACAGGGTGCTTAGGTCCAGAGACCCAGGTCGGACTGTAGAACTCTCGTTGGATTTGAC
Fnbp1l	/5Phos/AACCAGGTGGGATACTGTAGTGGTAGTGTCGGACTGTAGAACTCTATCCACTAATCGT
Fnbp1l	/5Phos/AACCAGACTATGGAAGCAAACACCAGCTGTCGGACTGTAGAACTCTATCCACTAATCGT
Fnbp1l	/5Phos/AACCAGGGTGTTATTATGCCAGGCCTGTCGGACTGTAGAACTCTATCCACTAATCGT
Fnbp1l	/5Phos/AACCAGCAATGAGGGCACTAACGACAATCGTGTCGGACTGTAGAACTCTATCCACTAATCGT
Fnbp1l	/5Phos/AACCAGGTTCAACTGCTGTTTGGCCGTCGGACTGTAGAACTCTATCCACTAATCGT
Fnbp1l	/5Phos/AACCAGGTGTGAGAAACTGGGACCCATGTCGGACTGTAGAACTCTATCCACTAATCGT
Fnbp1l	/5Phos/AACCAGCTGCTGTAACTTCTTCCGCCTGTCGGACTGTAGAACTCTATCCACTAATCGT
Fnbp1l	/5Phos/AACCAGAGACTTGAAGGAGTCTACTACCATGTCGGACTGTAGAACTCTATCCACTAATCGT
Gad1	/5Phos/ATACGATAGTATTAGGATCCGCTCCCGCGTGTCGGACTGTAGAACTCTTGTAACTCAATAT
Gad1	/5Phos/ATACGACTGGACCCTCCCGCGACTCCTGTCGGACTGTAGAACTCTTGTAACTCAATAT
Gad1	/5Phos/ATACGACTTTGGTGAGTGTACAAGAATGTCGGACTGTAGAACTCTTGTAACTCAATAT
Gad1	/5Phos/ATACGACACAGGAGTACGTGCTGGGTGTCAGTCGGACTGTAGAACTCTTGTAACTCAATAT
Gfap	/5Phos/GCCACCTCTTCCTGTTCGCGCATTTGCCGCTGTCGGACTGTAGAACTCTGACAGATTCGCCA
Gfap	/5Phos/GCCACCGCCAGCGCCTTGTTTTGCTGTGTCGGACTGTAGAACTCTGACAGATTCGCCA
Gfap	/5Phos/GCCACCCGTCTCCGCTCCATCCTGCCGTCGGACTGTAGAACTCTGACAGATTCGCCA
Gfap	/5Phos/GCCACCTCCTGACTGCGCCTTTGGGGTGGTCGGACTGTAGAACTCTGACAGATTCGCCA
Pdgfra	/5Phos/AGGGACCTCCCTTTGACGGTGGCCTGTCGGACTGTAGAACTCTCCTTGGGACACAC
Pdgfra	/5Phos/AGGGACGGGCGTCGGGTAGGCCTGCGTCGGACTGTAGAACTCTCCTTGGGACACAC
Pdgfra	/5Phos/AGGGACACTGTGACAAAGAGGCCACTGTGTCGGACTGTAGAACTCTCCTTGGGACACAC
Pdgfra	/5Phos/AGGGACCGCCACTGTGAGTTCAGATCGCGTCGGACTGTAGAACTCTCCTTGGGACACAC
Slc17a6	/5Phos/TTCTATCTCTGTCAGCTCGATGGTCTGTCGGACTGTAGAACTCTTCCATTATGCCAA
Slc17a6	/5Phos/TTCTATGCCAACGCCATTTGAAATGCCCATGTCGGACTGTAGAACTCTTCCATTATGCCAA
Slc17a6	/5Phos/TTCTATGATGTAGCGGCGCGGCAGGCCGGTCGGACTGTAGAACTCTTCCATTATGCCAA
Slc17a6	/5Phos/TTCTATCATGGAGCATACCCCTCCCGTCGGACTGTAGAACTCTTCCATTATGCCAA
Slc6a1	/5Phos/TGGCCAGGACATGAGGAAGTCGAAGCGTGTCGGACTGTAGAACTCTTAACATTCCATCC
Slc6a1	/5Phos/TGGCCAGGCGCGAGATGTCAGCTCCAGTCGGACTGTAGAACTCTTAACATTCCATCC
Slc6a1	/5Phos/TGGCCATGGCCGCAGCTATCACCCTGTCGGACTGTAGAACTCTTAACATTCCATCC
Slc6a1	/5Phos/TGGCCACCAGAGTGCCAGTGTAGGGGTGGTCGGACTGTAGAACTCTTAACATTCCATCC
Slc6a5	/5Phos/CAGATCGGGCTGTGGCGAGCATACCGTCGGACTGTAGAACTCTGTGGTAAGGATTG
Slc6a5	/5Phos/CAGATCCCGAAGGCCCTTCCATTCCGTCGGACTGTAGAACTCTGTGGTAAGGATTG
Slc6a5	/5Phos/CAGATCCCATGAACAGAGGCTACCCAGGTCGGACTGTAGAACTCTGTGGTAAGGATTG
Slc6a5	/5Phos/CAGATCCAGCCTGCGCCGAGACCATGTCGGACTGTAGAACTCTGTGGTAAGGATTG
Slc6a5	/5Phos/CAGATCGGCTCGCCGGCCTTGGCCTGTCGGACTGTAGAACTCTGTGGTAAGGATTG
Slc6a5	/5Phos/CAGATCGACGAAGTTCCCAAGGGGTCGATGTCGGACTGTAGAACTCTGTGGTAAGGATTG
Slc6a5	/5Phos/CAGATCGTGTGGCTCTCGCTACGGCATGTCGGACTGTAGAACTCTGTGGTAAGGATTG
Slc6a5	/5Phos/CAGATCCGCGCCTCCCCCGTTCTGGGTCGGACTGTAGAACTCTGTGGTAAGGATTG
Sv2c	/5Phos/CACCGAAAGAGAGGCTCCCGTCTGTGTGTCGGACTGTAGAACTCTAACGTGGACTAAT
Sv2c	/5Phos/CACCGACTTACTGCCTAGCTCCCCATGTCGGACTGTAGAACTCTAACGTGGACTAAT
Sv2c	/5Phos/CACCGATGGCTTAGAGGCTGGTCTCTGGGTCGGACTGTAGAACTCTAACGTGGACTAAT
Sv2c	/5Phos/CACCGAGCCAAAAGCCGGGTGGGGTGTCGGACTGTAGAACTCTAACGTGGACTAAT
Sv2c	/5Phos/CACCGATGGCCACACTCTTGGATTATCAGCTGTCGGACTGTAGAACTCTAACGTGGACTAAT
Sv2c	/5Phos/CACCGAACAGAGGGCGTTCAAGAAGCCGGTCGGACTGTAGAACTCTAACGTGGACTAAT
Sv2c	/5Phos/CACCGAGCGCAGCCCCACGAGTCCTGTCGGACTGTAGAACTCTAACGTGGACTAAT
Sv2c	/5Phos/CACCGAATGTTTACCAATACCTGGGGTGTCGGACTGTAGAACTCTAACGTGGACTAAT
Tmem119	/5Phos/CCGGTTCAGCAGAGACAGGAGGAACCAGGGGTCGGACTGTAGAACTCTTTATGCTCGTCCT
Tmem119	/5Phos/CCGGTTAGGGTGAAGCCCCCAGGGTGTCGGACTGTAGAACTCTTTATGCTCGTCCT
Tmem119	/5Phos/CCGGTTAGCCCGGTCTCTCTGGTCCAGTCGGACTGTAGAACTCTTTATGCTCGTCCT
Tmem119	/5Phos/CCGGTTCACATGCGGAAGCCAGGGTGTCGGACTGTAGAACTCTTTATGCTCGTCCT
GFP	/5Phos/GCTACCTTCTGCTGGTAGTGGTCGGCGAGCTGTCGGACTGTAGAACTCTCCGGGCTTTCGAC
GFP	/5Phos/GCTACCTTCACCAGGGTGTCGCCCTGTCGGACTGTAGAACTCTCCGGGCTTTCGAC
GFP	/5Phos/GCTACCTCCAGCAGGACCATGTGATCGCGCTGTCGGACTGTAGAACTCTCCGGGCTTTCGAC
GFP	/5Phos/GCTACCCTTGTGGCCGTTTACGTCGCCGTGTCGGACTGTAGAACTCTCCGGGCTTTCGAC

### Sheet: Primer
Sequence	Gene
ACCCCTCCTCACATTGCTCCCTGTTGTCAAA	Acan
AGTCCAGCCGAGAAATGACACCCTGTTGTCAAA	Acan
GGTGCCCTTTTTACACGTGAAGCCTGTTGTCAAA	Acan
ATTGGTGTCCCGGATTCCGTACCTGTTGTCAAA	Acan
AGCCCGCTGTGCTCGATCACCTGTTGTCAAA	Acan
GGTTTCTGATGATGGGCGCACGCCTGTTGTCAAA	Acan
AAGTCACCACTGAGGTCAGGCCTGTTGTCAAA	Acan
TCCATCTGCCCAGACTGCACCTGTTGTCAAA	Acan
AGCTGGCACATAAAGCCCTCTGGTTACGATT	Fnbp1l
ACTCCACATGAAGGAACTTGCCTGGTTACGATT	Fnbp1l
AGCTGACTTTTGACAATAGTCCCTCTGGTTACGATT	Fnbp1l
ACGCGCGGCAGGACACATGCTGGTTACGATT	Fnbp1l
ATCAGCCATATGCGTACGAACTGGTTACGATT	Fnbp1l
ATGCACGGGCTCAATGGAGCTGGTTACGATT	Fnbp1l
CCCTCGGTTAAGCTCGTCAATGCTGGTTACGATT	Fnbp1l
GTCTCCTGGAGGTTCAAAGCTGGTTACGATT	Fnbp1l
ACGTTGTAGGGCGCAGGTTTCGTATATATTG	Gad1
ACAGGCTCGGTTCAGCGACAGCGTCGTATATATTG	Gad1
CTGGTCCGGCACGGGAGAGTCGTATATATTG	Gad1
CTGGGCTGGGCTCGGCTCTTCGTATATATTG	Gad1
GCCGACTCCCGCGCATGGCGGTGGCTGGCGA	Gfap
GGCTCGAAGCTGGTTCAGTTCAGGGTGGCTGGCGA	Gfap
AGCGGCGCGCAGAGGTGATGGTGGCTGGCGA	Gfap
ACCCAGCTGGGGTTCCCTCCGGTGGCTGGCGA	Gfap
AACTCGCTGGTCTTGAACGTGTCCCTGTGTGT	Pdgfra
GTCCTTCAGCCACGATATCCGTCCCTGTGTGT	Pdgfra
CGGAGGCGTTAACCACTTCCAGTCCCTGTGTGT	Pdgfra
ACCAACAGCACCAACACTGCGGTCCCTGTGTGT	Pdgfra
ACCTCCAGGGGCTTACCGTATAGAATTGGCA	Slc17a6
GGCAAACCATCCCCGACAGCATAGAATTGGCA	Slc17a6
GCCGAGGCCGCTCATGATGGCTATAGAATTGGCA	Slc17a6
ATACTGTCAGGTAGTGAATGGGGGATAGAATTGGCA	Slc17a6
GCCGATGGCATAGCCCACGTGGCCAGGATGG	Slc6a1
AGCGGGGATCCTGGCAGGTTGGCCAGGATGG	Slc6a1
AGACTAAAAGCCAGGAGCGTTGGCCAGGATGG	Slc6a1
AGGGGTGTGGGTACAGCCATGGCCAGGATGG	Slc6a1
AGCTAAGAATGGGCCCCAGTGATCTGCAATCC	Slc6a5
ACACACTCCGAGTCTCATCAAGATCTGCAATCC	Slc6a5
AGGCACACCGCTGAGATACGATCTGCAATCC	Slc6a5
ATCCTTCCTCTGCAGGCAGTTTACGATCTGCAATCC	Slc6a5
ACACATCATGAGACAGAGGAAAGATCTGCAATCC	Slc6a5
ACGGGCAGCTTGAGTCCCAGATCTGCAATCC	Slc6a5
AGACAGACAGCGCTATCAGTGGCGATCTGCAATCC	Slc6a5
AGCATCATCAAGTAAGGGATGAGGGATCTGCAATCC	Slc6a5
TGACCCGCAAGGGACCGTATCGGTGATTAGT	Sv2c
GCATGCCCAGAGAGGACACTCGGTGATTAGT	Sv2c
AGGAAACACCCCCAGGAGGTCGGTGATTAGT	Sv2c
CCCAAACCAAGGACAGGACCGAGTCGGTGATTAGT	Sv2c
AGGGCCCACTGGAAACGGCTCGGTGATTAGT	Sv2c
TCCCAGGACGGCCGCCGCTTCGGTGATTAGT	Sv2c
ACCTGGGTTCGTGTGTCGGGCTCGGTGATTAGT	Sv2c
AGAGAGTGGTACATTGGCGTCGGTGATTAGT	Sv2c
AGGCACAGGCCTCGCAAGTAACCGGAGGACG	Tmem119
TCCCCTTCCAGAGAAGTGGTGCGAACCGGAGGACG	Tmem119
GCTGAAGGTACGGGGTCCCCAACCGGAGGACG	Tmem119
AGAGTTCTGCTCACTCCCCTCGCAACCGGAGGACG	Tmem119
GGGCCGTCGCCGATGGGGGGGTAGCGTCGAA	GFP
AGTCGATGCCCTTCAGCTCGATGCGGTAGCGTCGAA	GFP
ATCCCGGCGGCGGTCACGAGGTAGCGTCGAA	GFP
GCCCTCGCCGGACACGCTGGGTAGCGTCGAA	GFP
